# Mouse and Human Antibodies that Bind HLA-E-Leader Peptide Complexes and Enhance NK Cell Cytotoxicity

**DOI:** 10.1101/2020.12.03.403014

**Authors:** Dapeng Li, Simon Brackenridge, Lucy C. Walters, Olivia Swanson, Karl Harlos, Daniel Rozbesky, Derek W. Cain, Kevin Wiehe, Richard M. Scearce, Maggie Barr, Zekun Mu, Robert Parks, Max Quastel, Robert J. Edwards, Yunfei Wang, Wes Rountree, Kevin O. Saunders, Guido Ferrari, Persephone Borrow, E. Yvonne Jones, S. Munir Alam, Mihai L. Azoitei, Geraldine M. Gillespie, Andrew J. McMichael, Barton F. Haynes

## Abstract

HLA-E is a non-classical class Ib molecule that has limited polymorphism and binds HLA class Ia leader peptides (VL9). HLA-E-VL9 complexes interact with the natural killer (NK) cell receptors NKG2A-C/CD94 and regulate NK cell-mediated cytotoxicity. Here we isolated a murine IgM antibody 3H4, that specifically recognized HLA-E-VL9 bound complexes and enhanced killing of HLA-E-VL9-expressing cells by an NKG2A^+^ NK cell line. Structural analysis revealed how 3H4 prevents CD94/NKG2A docking on HLA-E-VL9 by binding with an overlapping footprint. Upon *in vitro* maturation, an affinity-optimized 3H4 IgG showed enhanced NK killing of HLA-E-VL9-expressing cells. Remarkably, HLA-E-VL9-specific IgM autoantibodies with similar specificity and functions to 3H4 were subsequently isolated from naïve B cells of cytomegalovirus (CMV)-negative, healthy male human donors. Thus, a repertoire of germline low affinity HLA-E-VL9-reactive antibodies are present in both naïve human and murine B cell repertoires. These antibodies can enhance NK cell cytotoxicity and therefore have potential for therapeutic modulation of NK cell function.
