## Supplemental Table 1 for "Mouse and Human Antibodies that Bind HLA-E-Leader Peptide Complexes and Enhance NK Cell Cytotoxicity"

### Sheet: Sheet1
Ab ID	Isotype	VH gene	VH Mutation %	VK gene	VK Mutation %
3H4	IgM	1-18*01 F	1.04	14-111*01 F	2.51
13F11	IgM	6-6*01 F	1.361	6-32*01 F	0
10C10	IgM	1-18*01 F	1.04	6-25*01 F	7.168
2D6	IgM	1-26*01 F	1.39	4-59*01 F	1.81
