## Supplemental Table 2 for "Mouse and Human Antibodies that Bind HLA-E-Leader Peptide Complexes and Enhance NK Cell Cytotoxicity"

### Sheet: Sheet1
A	Data collection	3H4 Fab-HLA-E (VL9)		B	Total buried surface area of the interface (Å2)			E	HLA-E HC-Fab HC interface			F	HLA-E HC-Fab LC interface			G	Hydrogen bonds
	Crystallisation	20% PEG 8000			Peptide-Fab HC	242.6			HLA-E HC	Fab HC			HLA-E HC	Fab LC			No	HLA-E HC	Distance (Å)	Fab HC
	condition	0.1 M NA HEPES			(Chains P-G)				P56 Gly (α1)	P33 Asn (CDR1)			P55 Glu (α1)	P1 Asp			1	P62 Arg [ NE ] (α1)	2.97	P100B Tyr [ O ] (CDR3)
		pH 7			HLA-E HC-Fab HC	1109.4			[CA]	[ND2]			[OE1]	[OD1, OD2]			2	P62 Arg [ NH2] (α1)	2.93	P100A Ser [ O ] (CDR3)
	Resolution Å	54.74-1.80			(Chains A-G)				P57 Ser (α1)	P47 Trp			P58 Glu (α1)	P27 Gln (CDR1)			3	P62 Arg [ NH2] (α1)	3.06	P100B Tyr [ O ] (CDR3)
		(1.864 - 1.80)			HLA-E HC-Fab LC	522.8			[N, CB, OG]	[CZ3, CH2]			[C, O, CB, CG, CD, OE1, OE2]	[NE2]			4	P65 Arg [ NH1] (α1)	2.74	P50 Asp [ OD1]
	Space Group	C2			(Chains A-H)				P58 Glu (α1)	P50 Asp			P59 Tyr (α1)	P28 Asp (CDR1)			5	P65 Arg [ NH2] (α1)	3.47	P50 Asp [ O ]
	Cell dimensions	a = 190.47							[CA, O, CB, CG, CD, OE1, OE2]	[OD1]			[N, CA, CB]	[O]			6	P65 Arg [ NH2] (α1)	2.77	P50 Asp [ OD1]
		b = 73.69		C	3H4 Fab-HLA-E (VL9)	RMSD (Å)			P59 Tyr (α1)	P52 Asn (CDR2)			P62 Arg (α1)	P30 Asn (CDR1)			7	P65 Arg [ NH2] (α1)	3.11	P56 Gly [ O ] (CDR2)
		c = 159.75			Chains A & C	0.95			[CA, O, CB, CD2, CE2]	[CB, ND2]			[CB, CG, CD, NE]	[CB, CG, ND2, OD1]			8	P163 Thr [ OG1] (α2)	2.45	P100 Ser [ OG ] (CDR3)
		α = 90.0°			(HLA-E heavy chain)				P61 Asp (α1)	P54 Asn (CDR2)			P162 Asp (α2)	P32 Tyr (CDR1)			9	P69 Asp [ OD1] (α1)	3.37	P54 Asn [ ND2] (CDR2)
		β = 101.62°			Chains A & C	0.51			[C, O, CB, CG, OD1, OD2]	[ND2]			[C, CB, CG, OD2]	[CE2, OH]			10	P58 Glu [ OE2] (α1)	2.86	P61 Gln [ N ]
		γ = 90.0°			(HLA-E heavy chain – no α3 domain)				P62 Arg (α1)	P56 Gly (CDR2)			P163 Thr (α2)	P92 Asp (CDR3)			11	P61 Asp [ OD2] (α1)	2.76	P64 Lys [ NZ ]
	Solvent content [%]	55 (2)			Chains B & D	0.82			[N, CA, CB, CG, CD, NE, CZ, NH2]	[CA, C, O]			[CA, OG1]	[O, CG, OD1, OD2]			Salt Bridges
	(copies in AU)				(β2-microglobulin)				P63 Glu (α1)	P57 Thr (CDR2)			P166 Glu (α2)	P93 Glu (CDR3)			No	HLA-E HC	Distance (Å)	Fab HC
	Unique reflections	196943 (19307)			Chains E & G	0.89			[OE1]	[N, CA, C, O]			[CA, CB, CG, CD, OE1, OE2]	[CA, CB, CG, CD, OE1, OE2]			1	P65 Arg [ NH1] (α1)	2.74	P50 Asp [ OD1]
	Completeness [%]	98.1 (96.8)			(Fab heavy chain)				P65 Arg (α1)	P58 Ile			P167 Trp (α2)	P94 Phe (CDR3)			2	P65 Arg [ NH2] (α1)	2.77	P50 Asp [ OD1]
	Rmerge [I]	0.057 (1.289)			Chains F & H	0.36			[CB, CD, NE, CZ, NH1, NH2]	[CA, CG1, CG2, CD1]			[NE1, CZ2, CZ3, CH2]	[C, O, CB, CG, CD1, CD2, CE1, CE2, CZ]			3	P61 Asp [ OD2] (α1)	2.76	P64 Lys [ NZ ]
	I/sigma	15.0 (0.5)			(Fab light chain)				P66 Ser (α1)	P59 Tyr			P170 Lys (α2)	P95 Pro (CDR3)
	Multiplicity	6.9 (7.1)			3H4 Fab-HLA-E(VL9) and 1MHE from O’Callaghan, C,A, et al. (1998)	RMSD			[OG]	[N, O]			[CD, CE, NZ]	[N, CA, CB, CG, CD]
	CC1/2	0.998 (0.724)			Chains A & A	0.669			P69 Asp (α1)	P60 Asn			P174 Lys (α2)
	Refinement				(HLA-E heavy chain)				[CA, CG, OD1, OD2]	[CA, CG, OD1]			[CE, NZ]			H	Hydrogen bonds
	No. of non-hydrogen atoms	14072							P154 Glu (α2)	P61 Gln							No	HLA-E HC	Distance (Å)	Fab LC
	Rfactor [%)]	0.1954 (0.4164)							[OE1]	[N, CB, CD, NE2, OE1]							1	P170 Lys [ NZ ] (α2)	2.80	P92 Asp [ OD2] (CDR3)
	Rfree [%]	0.2323 (0.4304)		D	VL9 peptide-Fab HC interface				P155 His (α2)	P64 Lys							2	P170 Lys [ NZ ] (α2)	2.69	P93 Glu [ OE2] (CDR3)
	r.m.s.d. bonds [Å] §	0.005			Peptide	Fab HC			[CA, O, ND1, CE1]	[CE, NZ]							3	P166 Glu [ OE2] (α2)	2.89	P30 Asn [ ND2] (CDR1)
	r.m.s.d. angles [deg]	0.69			P1 Val	P97 Tyr (CDR3)			P158 Ala (α2)	P97 Tyr (CDR3)							Salt Bridges
	Ramachandran statistics				[CB, CG1, CG2]	[CZ, OH]			[C, O, CB]	[CE2, CZ, OH]							No	HLA-E HC	Distance (Å)	Fab LC
	Favoured [%]	98.31			P2 Met	P100 Ser (CDR3)			P159 Tyr (α2)	P99 Gly (CDR3)							1	P170 Lys [ NZ ] (α2)	3.96	P92 Asp [ OD1] (CDR3)
	Disallowed [%]	0			[O]	[OG]			[N, CA, CB, CD1]	[CA, C, O]							2	P170 Lys [ NZ ] (α2)	2.80	P92 Asp [ OD2] (CDR3)
					P4 Pro	P100A Ser (CDR3)			P162 Asp (α2)	P100 Ser (CDR3)							3	P170 Lys [ NZ ] (α2)	2.69	P93 Glu [ OE2] (CDR3)
					[C, O, CB, CG, CD]	[N, C, O, CB, OG]			[CB, OD2]	[N, CA, CB, OG]
					P5 Arg	P100B Tyr (CDR3)			P163 Thr (α2)	P100A Ser (CDR3)
					[CB, CG, CD, NH1]	[N, CA, CB, CG, CD1, CD2, CE1, CE2, CZ, OH]			[CB, CG2, OG1]	[C, O, CB, OG]
									P167 Trp (α2)	P100B Tyr (CDR3)
									[CE2, NE1, CZ2, CH2]	[CA, O, CB, CG, CD1, CD2, CE1, CE2, CZ, OH]
										P100D Trp (CDR3)
										[CZ3, CH2]
